# Combining fusion of cells with CRISPR-Cas9 editing for the cloning of large DNA fragments or complete bacterial genomes in yeast

**DOI:** 10.1101/2023.03.14.531922

**Authors:** Gabrielle Guesdon, Géraldine Gourgues, Fabien Rideau, Thomas Ipoutcha, Lucía Manso-Silván, Matthieu Jules, Pascal Sirand-Pugnet, Alain Blanchard, Carole Lartigue

## Abstract

The genetic engineering of genome fragments larger than 100 kbp is challenging and requires both specific methods and cloning hosts. The yeast *Saccharomyces cerevisiae* is considered as a host of choice for cloning and engineering whole or partial genomes from viruses, bacteria, and algae. Several methods are now available to perform these manipulations, each with its own limitations. In order to extend the range of in-yeast cloning strategies, a new approach combining two already described methods, the Fusion cloning and the CReasPy-Cloning, was developed. The CReasPy-Fusion method allows the simultaneous cloning and engineering of megabase-sized genomes in yeast by fusion of bacterial cells with yeast spheroplasts carrying the CRISPR-Cas9 system. With this new approach, we demonstrate the feasibility of cloning and editing whole genomes from several *Mycoplasma* species belonging to different phylogenetic groups. We also show that CReasPy-Fusion allows the capture of large genome fragments with high efficacy, resulting in the successful cloning of selected loci in yeast. We finally identify bacterial nuclease encoding genes as barriers for CReasPy-Fusion by showing that their removal from the donor genome improves cloning efficacy.
