## Supplemental Table 1 for "Combining fusion of cells with CRISPR-Cas9 editing for the cloning of large DNA fragments or complete bacterial genomes in yeast"

### Sheet: Feuil1
Mycoplasma species	Strains	Type & Isolat	GenBank #	Genome size (Mbp)	% G+C	Natural Hosts	Targets (deletion or base editing)					Sources/References
							Mnemonique (old locus tag)	Mnemonique (new locus tag)	Gene name	Product	Location
M. capricolum subsp. capricolum (Mcap)	ATCC 27343 (California KidT)	Type strain - USA (1955)	CP000123.1	1.1	23.7	Ruminant	MCAP_0050	MCAP_RS00270		CCATC restriction endonuclease	Genome (63593 to 65170 bp)	JCVI, USA [1]
	14232	Field strain - France (2004)	JFDO00000000.1	1.1	23.5		Mcapa_s03_0930 (3.0) MCAPa_0960 (4.0)			Hypothetical protein, predicted transmembraneprotein and tail specific protease	Contig 3 (129047 to 131017 bp)	ANSES-Lyon, FRANCE [2]
M. mycoides subsp. capri (Mmc)	GM12	USA (1979)	CP001668.1	1.1	23.9	Ruminant	MMCAP2_0100	MMCAP2_RS00520		CCATC recognizing Type II restriction modification system (MmyCVI) endonuclease subunit	Genome (138695 to 140278 bp)	JCVI, USA [1]
	95010	Field strain - France (1995)	FQ377874.1	1.1	23.8			MLC_0920		Putative restriction endonuclease	Genome (123855 to 125435 bp)	CIRAD-Montpellier, FRANCE [3]
M. capricolum subsp. capripneumoniae (Mccp)	95043	Field strain - Niger (1995)	CP041705.1	1	24	Ruminant		FOY67_01295		Peptidase S41	Genome (317661 to 319631 bp)	CIRAD-Montpellier, FRANCE [4]
	14020	Field strain - Tanzania (2013)	CP121686.1	1	24			Mccp14020TZ_02950			Genome (318372 to 320342 bp)	CIRAD-Montpellier, FRANCE [4]
M. mycoides subsp. mycoides (Mmm)	T1/44	Vaccinal strain - Tanzania (1951)	CP054256.1	1.2	24	Ruminant	MSCT144_09810-09820-09830	MSCT144_RS04705-RS04710-RS04715	glpOKF	type 2 glycerol-3-phosphate oxidase, glycerol kinase GlpK, putative glycerol uptake facilitator protein	Genome (1027061 to 1030573 bp)	ANSES-Lyon, FRANCE [5] and [6]
							MSCT144_04130	MSCT144_RS01980		lipoprotein	Genome (436854 to 438746 bp)
							MSCT144_04160	MSCT144_RS01995		hypothetical protein	Genome (440999 to 441838 bp)
M. bovis	ATCC 25523 PG45T	Type strain -USA (1961)	CP002188.1	1	29.3	Ruminant	MBOVPG45_0215		mnuA	membrane nuclease A	Genome (248878 to 250017 bp)	ENVT-Toulouse, FRANCE [7] and [8]
M. agalactiae	NCTC 10123 PG2T	Type strain - Spain (1931)	CU179680.1	0.87	29.7	Ruminant	MAG_5900	MAG_RS03005		hypothetical protein (MBOVPG45_0215 membrane nuclease A homolog)	Genome (681807 to 683021 bp)	ENVT-Toulouse, FRANCE [9]
M. gallisepticum	ATCC 15302 S6T	Type strain - (~1950)	CP006916.3	0.98	31.4	Poultry	GCW_01680	GCW_RS01695	cysP	peptidase C1	Genome (391878 to 393572 bp)	JCVI, USA [10] and [11]
							GCW_00060	GCW_RS00070	mnuA	membrane nuclease MnuA	Genome (13226 to 14395 bp)
Additional References
[1] Lartigue et al. Creating Bacterial Strains from Genomes That Have Been Cloned and Engineered in Yeast. Science 2009, 325 (5948), 1693–1696.
[2] Maigre et al. Suppression-Subtractive Hybridization as a Strategy to Identify Taxon-Specific Sequences within the Mycoplasma Mycoides Cluster: Design and Validation of an M. Capricolum Subsp. Capricolum-Specific PCR Assay. J. Clin. Microbiol. 2008, 46 (4), 1307–1316.
[3] Thiaucourt et al. Mycoplasma Mycoides, from “Mycoides Small Colony” to “Capri”. A Microevolutionary Perspective. BMC Genomics 2011, 12, 114.
[4] Loire et al. A Whole-Genome Worldwide Molecular Epidemiology Approach for Contagious Caprine Pleuropneumonia. Heliyon 2020, 6 (10), e05146.
[5] Sheriff and Piercy, Experiments with an avianised strain of the organism of contagious bovine pleuropneumonia. Vet Rec, 1952, 64, 615-621
[6] Gourgues et al. Complete Genome Sequence of Mycoplasma Mycoides Subsp. Mycoides T1/44, a Vaccine Strain against Contagious Bovine Pleuropneumonia. Genome Announc. 2016, 4 (2)
[7] Hale et al. Bovine Mastitis Caused by a Mycoplasma Species. Cornell Vet. 1962, 52, 582–591.
[8] Wise et al. Complete Genome Sequence of Mycoplasma Bovis Type Strain PG45 (ATCC 25523). Infect. Immun. 2011, 79 (2), 982–983.
[9] Sirand-Pugnet et al. Being Pathogenic, Plastic, and Sexual While Living with a Nearly Minimal Bacterial Genome. PLoS Genet. 2007, 3 (5), e75.
[10] Edward and Kanarek. Organisms of the Pleuropneumonia Group of Avian Origin: Their Classification into Species. Ann. N. Y. Acad. Sci. 1960, 79, 696–702.
[11] Fisunov et al. Core Proteome of the Minimal Cell: Comparative Proteomics of Three Mollicute Species. PLoS One 2011, 6 (7), e21964.
