## Supplemental Table 5 for "Combining fusion of cells with CRISPR-Cas9 editing for the cloning of large DNA fragments or complete bacterial genomes in yeast"

### Sheet: Feuil1
Mycoplasma species	Strains	Restriction modification systems
		Type I					Type II													Type III
		Unknown	Unknown	Unknown	AGGNNNNGNT	Unknown	CTAG	CCATC (BccI)	CCTTC (HpyAV)	GCATC (SfaNI)	GANTC (HinfI)	GATC (Asi256I)	TCTAGA (XbaI)	GGNCC (Sau96I)	Unknown (Putative BgcI)	GGNCC (Eco47II family)	Unknown	CCTC (MnII)	GCNGC	YGAG (Unknown)	Unknown
M. capricolum subsp capricolum (Mcap)	ATCC 27343 (California Kid)							MCAP_RS00270 (MCAP_0050)
	14232								MCAPa_3430					MCAPa_1280				MCAPa_7780			MCAPa_2790
M. mycoides subsp capri (Mmc)	GM12							MMCAP2_RS00520 (MMCAP2_0100)	MMCAP2_RS03655 (MMCAP2_0741)	MMCAP2_RS03730 (MMCAP2_0756)	MMCAP2_RS03790 (MMCAP2_0769)	MMCAP2_0055								MMCAP2_RS02925 (MMCAP2_0590)
	95010							MLC_RS00485 (MLC_0920)			MLC_RS05455 (MLC_7780)	MLC_RS00255 (MLC_0510)	MLC_RS05065 (MLC_1620)	MLC_RS01050 (MLC_2030)	MLC_6040
M. capricolum subsp capripneumoniae (Mccp)	Abomsa	MCCP001_RS00260 (MCCP01_0055-0056-0057-0058)***										MCCP001_RS01930 (MCCP01_0428)		MCCP001_RS01160 (MCCP01_0262)
	95043 (Niger)			FOY67_RS04690 (FOY67_00275) ****												FOY67_RS01135 (FOY67_01140)	FOY67_RS01890 (FOY67_01885)***
	14020 (Tanzania)			Mccp14020TZ_00540-00550-00560)****												Mccp14020TZ_02610	Mccp14020TZ_04270
M. mycoides subsp mycoides (Mmm)	T1/44												MSCT144_RS05085 (MSCT144_10660)	MSCT144_RS04935 (MSCT144_10330)				MSCT144_RS01115 (MSCT144_02320)
M. bovis	RM16	FWK06_001030					FWK06_001700			FWK06_002845									FWK06_002380	FWK06_000845§
	ATCC 25523 PG45	MBOVPG45_0239	MBOVPG45_0615 MBOVPG45_0617**				MBOVPG45_0366			MBOVPG45_0721	MBOVPG45_0763 MBOVPG45_0765*	MBOVPG45_0560							MBOVPG45_0468	MBOVPG45_0167	MBOVPG45_0439
M. agalactiae	PG2	MAG_RS02915 (MAG5700 ou 5710)										MAG_RS01350 (MAG2570-MAG2580)***								MAG_RS00775 (MAG1520)	MAG_3480
M. gallisepticum	ATCC 15302 S6				GCW_RS02385 (GCW_02365)	GCW_RS03820 (GCW_03825)
*Gene disrupt by an ISMbov1 transposase MBOVPG45_0764
**Gene disrupt by an ISMbov7 transposase MBOVPG45_0616
*** Frameshifted; internal stop; Derived by automated computational analysis using gene prediction method: Protein Homology.
****Truncated protein
§Site-specific DNA-methyltransferase associated frameshifted
Homolog but may not the same recognition site (according to Molligen)
