## Supplemental Table 7 for "Combining fusion of cells with CRISPR-Cas9 editing for the cloning of large DNA fragments or complete bacterial genomes in yeast"

### Sheet: Mcap 
PCR primer pairs used to clone the Mcap strains 27343 CK and 14232 genome into yeast and delete targeted genes
Target region	Usage	Primers'names	Sequence (5'--> 3')	Template	Amplicon size
MCAP_RS00270 (MCAP_0050) Mcap 27343 CK	Recombination template	Mcap0050-pMT85-PRS313-tet-F	GATTCTAAGGAGGTTTATATAACTAACTATGAGAAAAATAGAAGAACATAAGCCAATATCATTCTCCAGGGTTATTGTCTCATGAGCGG	pMT85-pRS313-PStetM	4400 bp (ARS-CEN-HIS) 4121 bp (CEN-HIS)
		Mcap0050-pMT85-PRS313-tet-R	CAATTTAATACAACTATAAAGATTAAATTTCATATTCTAGTTCAAGGAGACTATTAGTTGTTTGCTGGTCATGCCTTCGTAGATC	pMT85-pVC604-PStetM
	gRNA plasmid construction	gRNA_MCAP0050_F1	ATGATCAAAATTGAAGTATCATCAAGGT	-	-
		gRNA_ MCAP0050_R1	TAAAACCTTGATGATACTTCAATTTTGA
		gRNA_MCAP0050_F2	ATGATCCCTACTTTTACTGCAAAAGGGT
		gRNA_ MCAP0050_R2	TAAAACCCTTTTGCAGTAAAAGTAGGGA
	Deletion confirmation	MCAP0049-verif-F	TGAACTATGATAGATGAACA	gDNA yeast transformants	4905 bp (ARS-CEN-HIS) 4626 bp (CEN-HIS)
		MCAP0051verif_R	TCAACAGATAATCCAGCAC
Mcapa_s03_0930 ou MCAPa_0960 Mcap 14232	Recombination template	MccpPeptS41pMT85gentaPRS-F	GTTACAAAACTAAGCGCTATAAGTTTAGGTGCTTTTAGTATATTTGCACCAATAGCAGTCCAGGGTTATTGTCTCATGAGCGG	pMT85-PSgenta-pRS313	4627 bp
		MccpPeptS41pMT85gentaPRS-R	GATAAATGTAGTTGTAATTGATGCTAATAACCCAATCACTCCTAAGACAAAAAGTGCTTCGTGGCCTAACTACGGCTACAC
		Mcap14232PeptS41pMT85tetPRS-F2	GTTACAAAACTAAGTGCTATAAGTTTAGGTGCTTTTAGTATATTTGCACCAATAGCAGTCCCTAGAGTCTTTTACATCTTCGG		4150 bp
		MccpPeptS41pMT85gentaPRS-R	GATAAATGTAGTTGTAATTGATGCTAATAACCCAATCACTCCTAAGACAAAAAGTGCTTCGTGGCCTAACTACGGCTACAC
	gRNA plasmid construction	gRNA_MccpPeptS41_F2	ATGATCTTAGATGTTAGTTTTAATAGGT	-	-
		gRNA_ MccpPeptS41_R2	TAAAACCTATTAAAACTAACATCTAAGA
	Deletion confirmation	Mccp-verif-PeptS41_F	TGATGATGTATGTAGTATGT	gDNA yeast transformants	5196 bp (ARS-CEN-HIS) 4719 bp (CEN-HIS)
		Mccp-verif-PeptS41_R	CTACTCCAATTGTAGATACT
MCAP_RS02230 (MCAP_0441) Mcap∆RE	Simplex PCR screening	MCAPCK_F1	GACATCTTCTTCAAAACCGT	gDNA yeast transformants	272 pb
		MCAPCK_R1	GTTGATGGTGTAGAAGAACCT
Template	Usage	Primers'names	Sequence (5'--> 3')		Amplicon size
M. capricolum subsp capricolum	Multiplex PCR	Mcap Set1 Af	ATG AAC CTA AAC GAT ATT TTA AAA GAA CTC	gDNA yeast transformants	100 bp
		Mcap Set1 Ar	TAT TAA TTG TTT TAA TAT AGT CGT TAT ACA CAG
		Mcap Set1 Bf	CTA ACA GAT CCA GCA CCA GCT AC		200 bp
		Mcap Set1 Br	TCT TGA TAT TTT TGC AAA GTA ATT TGT ACT T
		Mcap Set1 Cf	AAT TAT TGG AAT TCA ACC AGT AAG TGA TG		300 bp
		Mcap Set1 Cr	AAT TTA GTT GTA TTT AAA TTA ACT CCT TCT TT
		Mcap Set1 Df	TTT GAT TGT TTC AAA TTA ACT TTT TAA TTG CC		400 bp
		Mcap Set1 Dr	GAA ATT GGA AAA ATT TCT AAA ACA ATT TCT G
		Mcap Set1 Ef	CGG CTT GAA AGG CTA TTA ATG CAT CAA C		500 bp
		Mcap Set1 Er	TTG CTG TAG TTA CTC ATA ATC AAA ATG TTG
		Mcap Set1 Ff	AAG AAG TAT AAC TCA CAT ACA TAG GCG		600 bp
		Mcap Set1 Fr	ACA TAT TTA ACA TTA ATT GTA AAT TTT GAT TAT CTT C
		Mcap Set1 Gf	TAT TGG TAG ATA AGC ATG ATC AGT ACC		700 bp
		Mcap Set1 Gr	AAT TAG GAA GAG AAC CTA ATG CTG AAG
		Mcap Set1 Hf	AGC TCC AGA AAT TAC TAC AGT TGT TAA G		800 bp
		Mcap Set1 Hr	TCC ATA TTA TAT TAT TGC TCC GCA AAT AGC
		Mcap Set1 If	CTA AAT CTA AAA TTC CAC CCT CAC TAA TAG		900 bp
		Mcap Set1 Ir	TGC AAG AAC TGT TAA AGG TCC AAG AAA AAC
		Mcap Set1 Jf	TTA AAG GAT TAT TTG TTG CTG GTG ATG TTA		1000 bp
		Mcap Set1 Jr	AAA TCA ACC TAA TAA TAA GGC AAT TGA TTC ATA G

### Sheet: Mmc
PCR primer pairs used to clone the Mmc strains GM12 and 95010 genome into yeast and delete targeted genes
Target region	Usage	Primers'names	Sequence (5'--> 3')	Template	Amplicon size
MMCAP2_RS00520 (MMCAP2_0100) Mmc GM12	Recombination template	MmcGM12_CCATC_pMT85tetPRS-F	GTAGAAGAACATAAGCCAATATCATTCTCAACTACTATGAGAAATCCTGAAAGAATGTCACCAGGGTTATTGTCTCATGAGCGG	pMT85-pRS313-PStetM	4627 bp
		MmcGM12_CCATC_pMT85tetPRS-R	TTAAATTTTATACTCTAGTTCAAGTTATACTCTAATTCAAGGAGACTATTGGTTGTTTGGAGTGGCCTAACTACGGCTACAC
		MmcGM12_CCATC_pMT85tetPRS-F2	GTAGAAGAACATAAGCCAATATCATTCTCAACTACTATGAGAAATCCTGAAAGAATGTCACCCTAGAGTCTTTTACATCTTCGG	pMT85-pRS313-PStetM	4150 bp
		MmcGM12_CCATC_pMT85tetPRS-R	TTAAATTTTATACTCTAGTTCAAGTTATACTCTAATTCAAGGAGACTATTGGTTGTTTGGAGTGGCCTAACTACGGCTACAC
	gRNA plasmid construction	gRNA_MCAP0050_F2	ATGATCCCTACTTTTACTGCAAAAGGGT	-	-
		gRNA_ MCAP0050_R2	TAAAACCCTTTTGCAGTAAAAGTAGGGA
	Deletion confirmation	MmcGM12-verif-RE_F	ATAAGTAGATTTGATAACAAG	gDNA yeast transformants	4757 bp (ARS-CEN-HIS) 4280 bp (CEN-HIS)
		MmcGM12-verif-RE_R	TTCGTGATACCACTATACC
MLC_0920 Mmc 95010	Recombination template	Mmc95010REpMT85tetPRS-F	CTATCATTCTCAACTACTATGAGAAATCCTGAAAGAATATCAGAATTTATTGCTTGTATGCAGGGTTATTGTCTCATGAGCGG	pMT85-pRS313-PStetM	4627 bp
		Mmc95010REpMT85tetPRS-R	AATACAACTATGAAAATTAAATTTCATATTCTAGTTCAAGGAGACTATTAGTTGTTTGTAGTGGCCTAACTACGGCTACAC
		Mmc95010REpMT85tetPRS-F2	CTATCATTCTCAACTACTATGAGAAATCCTGAAAGAATATCAGAATTTATTGCTTGTATGCCTAGAGTCTTTTACATCTTCGG	pMT85-pRS313-PStetM	4150 bp
		Mmc95010REpMT85tetPRS-R	AATACAACTATGAAAATTAAATTTCATATTCTAGTTCAAGGAGACTATTAGTTGTTTGTAGTGGCCTAACTACGGCTACAC
	gRNA plasmid construction	gRNA_MCAP0050_F2	ATGATCCCTACTTTTACTGCAAAAGGGT	-	-
		gRNA_ MCAP0050_R2	TAAAACCCTTTTGCAGTAAAAGTAGGGA
	Deletion confirmation	Mmc95010-verif-RE_F	TGAACTATGATAGATGAACA	gDNA yeast transformants	5023 bp (ARS-CEN-HIS) 4546 bp (CEN-HIS)
		Mmc95010-verif-RE_R	GACTGATGTTGGTCATAAAAG
Template	Usage	Primers'names	Sequence (5'--> 3')		Amplicon size
M. mycoides subsp capri	Multiplex PCR	100F	GTAATTGAACCTAATTCTTTTTCTAATC	gDNA yeast transformants	377 bp
		101R	GGACTTGGTGGAATTAGACATC
		200F	TCAGCTTATTTAGCTACAAATTCTG		429 bp
		201R	GAAGAAGATACTTCATGAACAAATG
		300F	AGAAGATATTGCAGATGCAGAAG		514 bp
		301R	AGTTGCATTGCTTGAACTAGTTG
		400F	AAACTAGACAAAATGAAGATGGAAG		589 bp
		401R1	CTTCATCATCTTCATATCAAGGAC
		811aR1	TTGTTCATTACTTGCACCGATTAC		685 bp
		799aF2	GTCAAGTTCTTTTCATACCACTAC
		500F	AACCATCTGCACCAGATAGTTC		726 bp
		501R	AGTGGTATATTTAGTTTAGCAAAACC
		900F-2	GAAGTATGATTTCCAGAACAAAAC		784 bp
		901R2	AACTAGCTCCGTGTTGCTTTG
		600F	TAGCTGTTTGCTTGCTAAGGTC		846 bp
		601R	TGGGTTTGTATTTAGTAGTAGTGC
		700F	GAAGTTAGTGACGGATATGCAAG		952 bp
		701R	ATTATATCCAGTTGGAACTCCTG
		1000F2	TGTAGATCTGCCAAGTAAGTCTC		1010 bp
		1001R2	CCTGTAATTTGTTTGATTGCTTG
		2aR2	ATGGTCAAGTTCCTGTAGCTAC		1149 bp
		1104F2	AGGTGTGTTATCTTTGTGATTAGC

### Sheet: Mccp
PCR primer pairs used to clone the Mccp strains 95043 and 14020 genome into yeast and delete targeted genes
Target region	Usage	Primers'names	Sequence (5'--> 3')	Template	Amplicon size
FOY67_01295 Mccp 95043	Recombination template	MccpPeptS41LOX66pMT85gentaPRS-F	GTTACAAAACTAAGCGCTATAAGTTTAGGTGCTTTTAGTATATTTGCACCAATAGCAGTCTACCGTTCGTATAATGTATGCTATACGAAGTTATCAGGGTTATTGTCTCATGAGCGG	pMT85-PSgenta-pRS313	4549 bp
		MccpPeptS41LOX71pMT85gentaPRS-R	GATAAATGTAGTTGTAATTGATGCTAATAACCCAATCACTCCTAAGACAAAAAGTGCTTCTACCGTTCGTATAGCATACATTATACGAAGTTATGTGGCCTAACTACGGCTACAC
	gRNA plasmid construction	gRNA_MccpPeptS41_F2	ATGATCTTAGATGTTAGTTTTAATAGGT	-	-
		gRNA_ MccpPeptS41_R2	TAAAACCTATTAAAACTAACATCTAAGA
	Deletion confirmation	Mccp-verif-PeptS41_F	TGATGATGTATGTAGTATGT	gDNA yeast transformants	5112 bp (ARS-CEN-HIS)
		Mccp-verif-PeptS41_R	CTACTCCAATTGTAGATACT
MLC_0920 Mccp 14020	Recombination template	MccpPeptS41LOX66pMT85gentaPRS-F	GTTACAAAACTAAGCGCTATAAGTTTAGGTGCTTTTAGTATATTTGCACCAATAGCAGTCTACCGTTCGTATAATGTATGCTATACGAAGTTATCAGGGTTATTGTCTCATGAGCGG	pMT85-PSgenta-pRS313	4549 bp
		MccpPeptS41LOX71pMT85gentaPRS-R	GATAAATGTAGTTGTAATTGATGCTAATAACCCAATCACTCCTAAGACAAAAAGTGCTTCTACCGTTCGTATAGCATACATTATACGAAGTTATGTGGCCTAACTACGGCTACAC
	gRNA plasmid construction	gRNA_MccpPeptS41_F2	ATGATCTTAGATGTTAGTTTTAATAGGT	-	-
		gRNA_ MccpPeptS41_R2	TAAAACCTATTAAAACTAACATCTAAGA
	Deletion confirmation	Mccp-verif-PeptS41_F	TGATGATGTATGTAGTATGT	gDNA yeast transformants	5112 bp (ARS-CEN-HIS)
		Mccp-verif-PeptS41_R	CTACTCCAATTGTAGATACT
Template	Usage	Primers'names	Sequence (5'--> 3')		Amplicon size
M. capricolum subsp capripneumoniae	Multiplex PCR	Mccp-multiplex-F1	CTCATAATCCATTTGCACCAACCC	gDNA yeast transformants	216 bp
		Mccp-multiplex-R1	TCAATAACTAAGGAATTTAGCTTTGAAGG
		Mccp-multiplex-F2	TCTATTGCCTTTAATGTCATAACGCTC		328 bp
		Mccp-multiplex-R2	TCAATTATGGTGGTATGCCTGAAG
		Mccp-multiplex-F3	CACAATGATATATTCTGATATACAACCGAG		436 bp
		Mccp-multiplex-R3	GATATGGTTTCAAACTTTGTTAAAAGACTTG
		Mccp-multiplex-F4	CATTTTCTAACCCAGCATCAATTTCAC		813 bp
		Mccp-multiplex-R4	ATCCTCCTTATATGCCAATAAGTCAATC
		Mccp-multiplex-F5	ATCCTAAAGAAGAAGATAACGAAGAAGAAG		95 bp
		Mccp-multiplex-R5	TTCTTCAAGAATTTCATCTAAAAGATTAGC
		Mccp-multiplex-F6	CTGCAAGCTGAATCAATAATTAAAGCC		616 bp
		Mccp-multiplex-R6	CTATAAGTTCTATTATTGTTGATGGCCC
		Mccp-multiplex-F7	CAAACATTTGCTTCATTGAAGAAACAC		1205 bp
		Mccp-multiplex-R7	CCAAATTTACAGATGACGTCTGC

### Sheet: Mmm
PCR primer pairs used to clone the Mmm strain T1/44 genome into yeast and delete targeted genes
Target region	Usage	Primers'names	Sequence (5'--> 3')	Template	Amplicon size
glpOKF operon MSCT144_RS04705-MSCT144_RS04710-MSCT144_RS04715 (MSCT144_09810-MSCT144_09820-MSCT144_09830)	Recombination template	Afadé glpOKF-pMT85-PStet-F	GATATTATGAAGCAAACAAAAGTTGATATTTGTATCATTGGTGGTGGAATTATTGGTGCTTCTGCAGGGTTATTGTCTCATGAGCGG	pMT85-pRS313-PStetM	4393 bp (ARS-CEN-HIS) 4098 bp (CEN-HIS)
		Afadé glpOKF-pMT85-PStet-R	GACTAAGTTAGATTTAAGCTATTTTAACAGCCATTGCAATTAATCCAATAAAAATTGCAGCAGTGGTCATGCCTTCGTAGATC	pMT85-pVC604-PStetM
	gRNA plasmid construction	gRNA2_MmmglpOKF_F	ATGATCTTAATTTATCGTCTAACAGGGT	-	-
		gRNA2_MmmglpOKF_R	TAAAACCCACAATCTGCTATTTATAAGA
	Deletion confirmation	Mmm-glpOKF-F2	GTATAGAAGAAAGGAGATAAC	gDNA yeast transformants	4674 bp (ARS-CEN-HIS) 4379 bp (CEN-HIS)
		Mmm-glpOKF-R2	GTTATTGGGTATGGATTAGAT
PCR primer pairs used to capture a Mmm strain T1/44 genome fragment into yeast
Target region	Usage	Primers'names	Sequence (5'--> 3')		Amplicon size
glpOKF operon	gRNA plasmid construction	gRNA2_MmmglpOKF_F	ATGATCTTAATTTATCGTCTAACAGGGT	-	-
		gRNA2_MmmglpOKF_R	TAAAACCCACAATCTGCTATTTATAAGA
MSCT144_RS01980 (MSCT144_04130)		gRNA1_RS01980_F	ATGATCACTACAACAAGACCAAGAGAGT
		gRNA1_ RS01980_R	TAAAACTCTCTTGGTCTTGTTGTAGTGA
MSCT144_RS01995 (MSCT144_04160)		gRNA2_ RS01995_F	ATGATCCCACTTCAACTTTCACACGGGT
		gRNA2_ RS01995_R	TAAAACCCGTGTGAAAGTTGAAGTGGGA
		gRNA3_ RS01995_F	ATGATCGCTCCACTTCAACTTTCACAGT
		gRNA3_ RS01995_R	TAAAACTGTGAAAGTTGAAGTGGAGCGA
		gRNA4_RS01995_F	ATGATCTTATTTTTACAAAAAGAAGTGT
		gRNA4_ RS01995_R	TAAAACACTTCTTTTTGTAAAAATAAGA
	Double targets pgRNA construction	p426_insertGibson_F	GTACAATCTGCTCTGATGCCGGCTGGAGCTTCTTTGAAAAG	p426-SNR52p-gRNA.AarI-SUP4t	659 bp
		p426_insertGibson_R	GTCGGGGCTGGCTTAACTATGGTACCGGCCGCAAATTAAAG
		Div_p426_vecteurGibson_F	CTTTAATTTGCGGCCGGTACCATAGTTAAGCCAGCCCCGAC	p426-SNR52p-gRNA.AarI-SUP4t	6274 bp
		Div_p426_vecteurGibson_R	CTTTTCAAAGAAGCTCCAGCCGGCATCAGAGCAGATTGTAC
	Recombination template	RS01980-pMT85-PStet-F	AACAGAAAGATTAGATGCAACAATATTACCAAGTATTGATAAGTCATTTTTTGGAAGTTTTACAGGGTTATTGTCTCATGAGCGG	pMT85-pRS313-PStetM	4393 bp (ARS-CEN-HIS) 4098 bp (CEN-HIS)
		Afadé glpOKF-pMT85-PStet-R	GACTAAGTTAGATTTAAGCTATTTTAACAGCCATTGCAATTAATCCAATAAAAATTGCAGCAGTGGTCATGCCTTCGTAGATC	pMT85-pVC604-PStetM
		RS01995-pMT85-PStet-F	TTTATCATTACTTAACTTTAATTTAATAAATCAATTAAAGCAATTAGAAAAACCAGATATTATCCAGGGTTATTGTCTCATGAGCGG	pMT85-pRS313-PStetM	4391 bp (ARS-CEN-HIS) 4096 bp (CEN-HIS)
		Afadé glpOKF-pMT85-PStet-R	GACTAAGTTAGATTTAAGCTATTTTAACAGCCATTGCAATTAATCCAATAAAAATTGCAGCAGTGGTCATGCCTTCGTAGATC	pMT85-pVC604-PStetM
Template	Usage	Primers'names	Sequence (5'--> 3')		Amplicon size
M. mycoides subsp mycoides	Multiplex PCR	Mmm1F	CAACTGATACACCAACCATC	gDNA yeast transformants	216 bp
		Mmm1R	TTATGGCAGTGGTTTTTACAT
		Mmm2F	GTTTTGGTTATCAAATGTGAAC		328 bp
		Mmm2R	CAAATCCTTGATCTTTAATTACTTG
		Mmm3bF	AAATCGCAATTTGGTTTGTT		436 bp
		Mmm3bR	TGGATTATAAGAAATTCCAGGAT
		Mmm4F	TCAGGAGCTAGAATGGCTTT		813 bp
		Mmm4R	TTTACCAACATTAGTTTGACCA
		Mmm5bF	CGCTTCAATTATTGTGCAAC		95 bp
		Mmm5bR	CTCCCGCATTATTGAGTTTT
		Mmm6bF	TGGTCCTATTTCAACACCAA		616 bp
		Mmm6bR	AAAGTGAACCTATTGTTGAATTTTT
		Mmm7F	TCGATCATTATTTTATATGTTGTG		1205 bp
		Mmm7R	GCTGAAATTCCATTAAATACATTG
		Mmm8F	GCTCATCAGCTTCACTAATTTG		883 bp
		Mmm8R	TTAATTTCAGATATTCAAGCAG
		Mmm10F	TTCAGCAATATTTGGTCCAC		243 bp
		Mmm10R	ATAGCAATTGCGGTATTTCC

### Sheet: Mbovis
PCR primer pairs used to clone the M.bovis strain PG45 genome into yeast and delete targeted genes
Target region	Usage	Primers'names	Sequence (5'--> 3')	Template	Amplicon size
MBOVPG45_0215	Recombination template	Mbovis0215-pMT85-Genta-F	GGAAGTAATCAGAAATCAAAAAAAGCAGGGTATCCTGCTTTTTGCTTATGTCTATTTTATAGACCAGGGTTATTGTCTCATGAGCGG	pMT85-PSgenta-pRS313	4490 bp (ARS-CEN-HIS)
		Mbovis0215-pMT85-Genta-R2	ATTTATTTCCACAAAATTTACACTAGTTATGCAAGTTAATCAAACATATTATAATAAGTTTGAA GTGGCCTAACTACGGCTACAC
		Mbovis0215-pMT85-Genta-F2	GGAAGTAATCAGAAATCAAAAAAAGCAGGGTATCCTGCTTTTTGCTTATGTCTATTTTATAGAC CCTAGAGTCTTTTACATCTTCGG		4013 bp (CEN-HIS)
		Mbovis0215-pMT85-Genta-R2	ATTTATTTCCACAAAATTTACACTAGTTATGCAAGTTAATCAAACATATTATAATAAGTTTGAA GTGGCCTAACTACGGCTACAC
	gRNA plasmid construction	gRNA1_bovis0215_F	ATGATCGTAGGGCTAGTTGAATTAAAGT	-	-
		gRNA1_ bovis0215_R	TAAAACTTTAATTCAACTAGCCCTACGA
		gRNA2_bovis0215_F	ATGATCGATAGTCCCGGGAAGAAAAGGT
		gRNA2_ bovis0215_R	TAAAACCTTTTCTTCCCGGGACTATCGA
	Deletion confirmation	Mbovis_0214_F	TGTTATCTGGTCTTGGAACTCC	gDNA yeast transformants	4987 bp (ARS-CEN-HIS) 4510 bp (CEN-HIS)
		Mbovis_0216_R	GCACCATGACGATGGCTTAG
Template	Usage	Primers'names	Sequence (5'--> 3')		Amplicon size
M. bovis	Multiplex PCR	Bovis_1F	AGCCTTACGTTGCGGGATTTG	gDNA yeast transformants	125 bp
		Bovis_1R	GCATTCCTTACTCGCCTGAT
		Bovis_2F	CAGACCGTGACATTTGATCAAC		231 bp
		Bovis_2R	TTGGTCCATCCTTGCTTAGG
		Bovis_3F	TTTCCTATGCTACCGCCTTG		336 bp
		Bovis_3R	AGGCAGAATTGTACCGGTTG
		Bovis_4F	AACTAGCCCTGATGTGCCTG		427 bp
		Bovis_4R	AACCGGTTTTTCAACTCGTG
		Bovis_5F	ATTAGGCATTTTCGGTGGTG		508 bp
		Bovis_5R	AACAGCCACAGCAGAAGGAT
		Bovis_6F	TGAAGTAAGACCTGCTAAAGGC		654 bp
		Bovis_6R	TCTTTAGCCGCTTGTTCCAT
		Bovis_7F	AACCTAAGCCGCTAAGCACA		744 bp
		Bovis_7R	AAACTCAGCCACTTCCAG
		Bovis_8F	CCTCGTTTGCCCATTATTGT		825 bp
		Bovis_8R	CACTTTGTGCCTGTGCTGTT
		Bovis_9F	AAAGGGCTGCTTGCTGATAA		910 bp
		Bovis_9R	TTGACACAAATGGTGCAAGG
		Bovis_10F	CATGGAAGTGAGAGCGAAGG		1033 bp
		Bovis_10R	AAGCCACAGCATCTAGTATG

### Sheet: Magalactiae
PCR primer pairs used to clone the M. agalactiae strain PG2 genome into yeast and delete targeted genes
Target region	Usage	Primers'names	Sequence (5'--> 3')	Template	Amplicon size
MAG_RS03005 (MAG_5900)	Recombination template	Magalactiae5900-pMT85-Genta-F	TTACATATAATTTGCACTTAATCTATTAGTTAAATTATAATAGAGGATATAATTAAATTGTTCAGGGTTATTGTCTCATGAGCGG	pMT85-PSgenta-pRS313	4486 bp (ARS-CEN-HIS)
		Magalactiae5900-pMT85-Genta-R2	CCAAGTAATAAAAATAAAAAAAGCAGGGCGCCCTGCTTTTTGTTTATGACTGTTTTATAGCA GTGGCCTAACTACGGCTACAC
		Magalactiae5900-pMT85-Genta-F2	TTACATATAATTTGCACTTAATCTATTAGTTAAATTATAATAGAGGATATAATTAAATTGTTCCTAGAGTCTTTTACATCTTCGG		4009 bp (CEN-HIS)
		Magalactiae5900-pMT85-Genta-R2	CCAAGTAATAAAAATAAAAAAAGCAGGGCGCCCTGCTTTTTGTTTATGACTGTTTTATAGCA GTGGCCTAACTACGGCTACAC
	gRNA plasmid construction	gRNA1_ agalactiae5900_F	ATGATCGTAGGATTGGTCGAATTAAAGT	-	-
		gRNA1_ agalactiae5900_R	TAAAACTTTAATTCGACCAATCCTACGA
		gRNA2_ agalactiae5900_F	ATGATCAGTGAATTTATACATCAGCGGT
		gRNA2_ agalactiae5900_R	TAAAACCGCTGATGTATAAATTCACTGA
	Deletion confirmation	Magalactiae_5890_F	TTGCACCATAACGCTTGC	gDNA yeast transformants	4841 bp (ARS-CEN-HIS) 4364 bp (CEN-HIS)
		Magalactiae_5910_R	GGTGACGGCTATGAAATGCTTGAC
Template	Usage	Primers'names	Sequence (5'--> 3')		Amplicon size
M. agalactiae	Multiplex PCR	MagaL_1F	ACCTTTCGTCATCGAGGTTG	gDNA yeast transformants	111bp
		MagaL_1R	CCGCAATTCAACAGTTAGCA
		MagaL_2F	ATACCTAAACCCGTGCCACA		200 bp
		MagaL_2R	AGTGATCACGGTGGTTGTGA
		MagaL_3F	TGTCCCACCAGTGTCGATAA		333 bp
		MagaL_3R	GAAACTGCTGGTGCATCAAA
		MagaL_4F	GTTGACGGTTCTGCAAATGA		425 bp
		MagaL_4R	TCGCCAGCACTTTTACCTCT
		MagaL_5F	GCGCTTCCTGTCATTCATCT		508 bp
		MagaL_5R	TGTGCTGTTTTAGGCTTGGA
		MagaL_6F	GGTGTGGTGTCTGCTGGTTA		634 bp
		MagaL_6R	AATTTAGGCGGACAAGCTGA
		MagaL_7F	TTGGAGCAGCCGTTTTAGTT		700 bp
		MagaL_7R	TGGCAAGGATTCTGCTAGAT
		MagaL_8F	TCCCTTGCTTTCCACTGTTC		805 bp
		MagaL_8R	TAGTAGCAAGCGAGCGTGAA
		MagaL_9F	TGGTGGTATGGATGCTGCTA		919 bp
		MagaL_9R	GTTAGGATCGTTAATGTTCGCC
		MagaL_10F	AGCTCTTAGTGAGCCTTGTTCC		1037 bp
		MagaL_10R	AGCGAATCTAAACGGCATTG
PCR primer pairs used to applied Base editing deaminase according to Ipoutcha et al. 2022 (M. agalactiae mutant done for this study)
Template	Usage	Primers'names	Sequence (5'--> 3')
No template	Addition of target in BE plasmid	TargetAgaRS03005 _F	CAACAACACTATGATTTAGTGT
		TargetAgaRS03005_ R	ACTAAATCATAGTGTTGTTGTT
Maga genome	Screening Maga mnuA gene	Screen MAG_RS03005_F	GTGAATTTATACATCAGCGG
		Screen_ MAG_RS03005_R	GGGGCTATCAAAGTGACCTA
Seq PCR product Maga	Sequencing Maga mnuA gene	SeqCible MAG_RS03005_F	GCTGCAGGATCTTTAAGTGC

### Sheet: Mgallisepticum
PCR primer pairs used to clone the M. gallisepticum strain S6 genome into yeast and delete targeted genes
Target region	Usage	Primers'names	Sequence (5'--> 3')	Template	Amplicon size
GCW_RS01695 (GCW_01680)	Recombination template	MgallicysP-pMT85-PStetM-F	TACAATTAATTAAAAAGAAACAAAATATAGATATAACCATATTTTGTTTCTTAGTTTATAAGCAGGGTTATTGTCTCATGAGCGG	pMT85-pRS313-PStetM	4388 bp (ARS-CEN-HIS) 4113 bp (CEN-HIS)
		MgallicysP-pMT85-PStetM-R	CTAAACTACATAAAGCATATAAATTCTACCACAAATATTCTTTATTTATAATAAATATATTGGTCATGCCTTCGTAGATC	pMT85-pVC604-PStetM
	gRNA plasmid construction	gRNA1_ gallicysP_F	ATGATCATAAATCCACCTCTTCGCTTGT	-	-
		gRNA1_ gallicysP _R	TAAAACAAGCGAAGAGGTGGATTTATGA
		gRNA2_ gallicysP _F	ATGATCTGTTCTTTCTTTAGTATCAAGT
		gRNA2_ gallicysP _R	TAAAACTTGATACTAAAGAAAGAACAGA
	Deletion confirmation	Cysp_F	GCAATAGATGTGTTATGGAC	gDNA yeast transformants	4503 bp (CEN-HIS)
		Cysp_R	AACAACTGGCTTTTGCATTG
Template	Usage	Primers'names	Sequence (5'--> 3')		Amplicon size
M. gallisepticum	Multiplex PCR	Mgalli_1F	CGCACCACCTTTATCCCTTC	gDNA yeast transformants	137 bp
		Mgalli_1R	AGGGTTTGGCGGTTCTTATC
		Mgalli_2F	TTACCGGTAAGCAAAATTGGCAGC		241 bp
		Mgalli_2R	TGAACCAAAACTTCCGAACC
		Mgalli_3F	TTGTTCCTCGTCTTGCAGTG		303 bp
		Mgalli_3R	GAGCTGCAAATCTTACAGAG
		Mgalli_4F	TCGTGCGTTTAGACCATGAC		442 bp
		Mgalli_4R	CAGCCTCTATCCCTGGTGAA
		Mgalli_5F	ACAGCTGCCAAATGAAAACC		528 bp
		Mgalli_5R	TGTAGCCATCGTCAAATCCA
		Mgalli_6F	GATCCTTGTTTGCCGATGAT		622 bp
		Mgalli_6R	TTGCTCACAAAATCGTCCAC
		Mgalli_7F	TGATCGCTGAGATGGAACTG		749 bp
		Mgalli_7R	CATCCGTGCAAGTAATGGTG
		Mgalli_8F	TCCGTGTTGTGGATGACCAG		835 bp
		Mgalli_8R	CACTACGCTGAAGCACCAAA
		Mgalli_9F	TCTGAGCCAACGATGTTTTG		906 bp
		Mgalli_9R	GATGAAGCAAGCAGCTAAGC
		Mgalli_10F	CGATCCGCCATAGTCTTGAT		1038 bp
		Mgalli_10R	TGGATTAACAGTGGCTATGC
PCR primer pairs used to applied Base editing deaminase according to Ipoutcha et al. 2022 (M. gallisepticum mutant done for this study)
Template	Usage	Primers'names	Sequence (5'--> 3')
No template	Addition of target in BE plasmid	TargetGalliRS00070 _F	TGAACAATATAAAAAAGTTGGT
		TargetGalliRS00070_ R	CAACTTTTTTATATTGTTCATT
Mgalli genome	Screening Mgalli mnuA gene	ScreenGalliRS00070_F	TAGAAGCTGTAGAACAGATG
		ScreenGalliRS00070_R	ATACTTCTGGTTGAACTACC
Seq PCR product Mgalli	Sequencing Mgalli mnuA gene	SeqCibleGalliRS00070_F	GATATGAGAAATAGAGTTAG

### Sheet: Plasmids
Plasmid name	Usage	From
p414-TEF1p-Cas9-CYC1t	pCas9 vector	Available in the lab from Addgene (#43802) DiCarlo et al. 2013
p426-SNR52p-gRNA-AarI-SUP4t	pgRNA vector	Available in the lab from Addgene (#43803) DiCarlo et al. 2013
pMT85PStetM-PSlacZ-pRS313	Recombination template amplification	Available in the lab from Labroussaa et al. 2016
pMT85PStetM-PSlacZ-pVC604	Recombination template amplification	Available in the lab and construct with pVC604 Kouprina et Larionov. 2008
pMT85-PSgenta-pRS313	Recombination template amplification	Available in the lab from Gourgues et al. unpublished
pTi4.0_SpdCas9_pmcDA1	Base editing M. gallisepticum	Available in the lab from Ipoutcha et al. 2022
pMT85_SpdCas9_pmcDA1	Base editing M. bovis and M. agalactiae	Available in the lab from Ipoutcha et al. 2022
p426-SNR52p-gRNA2.glpOKF	Mmm CReasPy-Fusion experiments	This study
p426-SNR52p-gRNA1.1980
p426-SNR52p-gRNA2.1995
p426-SNR52p-gRNA3.1995
p426-SNR52p-gRNA4.1995
p426-gRNA-Ura3-double-target_GRS_A_gRNA2-glpOKF_gRNA1-1980
p426-gRNA-Ura3-double-target_GRS_B_gRNA2-glpOKF_gRNA2-1995
p426-gRNA-Ura3-double-target_GRS_C_gRNA2-glpOKF_gRNA3-1995
p426-gRNA-Ura3-double-target_GRS_D_gRNA2-glpOKF_gRNA4-1995
p426-SNR52p-Mcap_gRNA1.RE-CCATC	Mcap CReasPy-Fusion experiments
p426-SNR52p-Mcap_gRNA2.RE-CCATC
p426-SNR52p-Mmc_gRNA2.RE-CCATC	Mmc CReasPy-Fusion experiments
p426-SNR52p-Mccp-gRNA2.peptS41	Mccp CReasPy-Fusion experiments
p426-SNR52p-gRNA1_bovis0215	M. bovis CReasPy-Fusion experiments
p426-SNR52p-gRNA2_bovis0215
p426-SNR52p-gRNA1_agalactiae5900	M. agalactiae CReasPy-Fusion experiments
p426-SNR52p-gRNA1_agalactiae5900
p426-SNR52p-gRNA1_gallicysP	M. gallisepticum CReasPy-Fusion experiments
p426-SNR52p-gRNA2_gallicysP
pMT85_SpdCas9_pmcDA1/ RS03005	M. agalactiae Base editing experiment
pTI4.0_SpdCas9_pmcDA1/RS00070	M. gallisepticum Base editing experiments

### Sheet: Comments
Comments
Oligonucleotides hybridized and ligated in AarI restricted pgRNA vector
Amplification of gRNA_insert and addition of tails for Gibson assembly
Linearization of pgRNA_vector for Gibson assembly
Amplification of the Yeast Element recombination cassette (with or without the ARS sequence) , addition of tails for homologous recombination with each target
