## Supplemental Table 11 for "Combining fusion of cells with CRISPR-Cas9 editing for the cloning of large DNA fragments or complete bacterial genomes in yeast"

### Sheet: Mcap cl12.1
Mutation SNP
Locus	Position	Theorical sequence	Alternative	Mutation
MCAP_RS00200 : BMP family ABC transporter substrate-bindingprotein	42554	A	G	TAA to TGA; STOP codon to Trp. Restored viability of the protein.
ARSH4 recombination template	63786	G	A
ARSH4 recombination template	63969	T	C
MCAP_RS00395 : serine hydroxymethyltransferase	94910	G	A	GGT to AGT; Gly to Ser
upp : uracil phosphoribosyltransferase	95963	G	T	AGA to ATA; Arg to Ile
MCAP_RS00485 : PTS transporter subunit EIIC	116320	A	G	CCT to CCC; Pro to Pro. Silent mutation.
MCAP_RS01125 : FAD-dependent oxidoreductase	273266	A	G	AGT to GGT; Ser to Gly
MCAP_RS01475 : BspA family leucine-rich repeat surface protein	353647	A	C	ATA to ATC; Ile to Ile. Silent mutation.
MCAP_RS01475 : BspA family leucine-rich repeat surface protein	353648	T	C	TCT to CCT; Ser to Pro
MCAP_RS04765 : DUF31 family protein	423036	T	C	TCT to CCT; Ser to Pro
MCAP_RS02055 : tRNA-Lys	499767	G	C
MCAP_RS02160 : dihydrolipoyl dehydrogenase	516841	A	G	ATT to ACT; Ile to Thr
MCAP_RS02235 : hypothetical protein	530806	T	C	ATG to GTG; Met to Val
recO : DNA repair protein RecO	608199	C	A	GTA to TTA; Val to Leu
MCAP_RS02585 : MOLPALP family lipoprotein	619321	A	T	TAA to TTA; STOP codon to Leu. Restored viability of the protein.
MCAP_RS03020 : deoxynucleoside kinase	716240	G	A	CGG to CTG; Pro to Leu
MCAP_RS03340 : ABC transporter permease	795587	A	T	ATT to ATA; Ile to Ile. Silent mutation.
secY : preprotein translocase subunit SecY	807284	G	A	ACC to ACT; Thr to Thr. Silent mutation.
rplB : 50S ribosomal protein L2	814230	C	T	GCG to GCA; Ala to Ala. Silent mutation.
MCAP_RS03765 : triose-phosphate isomerase	868263	T	C	ACT to ACC; Thr to Thr. Silent mutation.
MCAP_RS03880 : dihydrofolate synthase	898193	C	T	ACC to ACT; Thr to Thr. Silent mutation.
MCAP_RS04205 : hypothetical protein	974160	G	A	TCA to TTA; Ser to Leu
Insertion/deletion
Locus	Position	Theorical sequence	Alternative	Insertion/deletion
ARSH4	63874	G	GA
MCAP_RS02375 : lipoprotein	565025	AAAT	A	codon shift
MCAP_RS03645 : DUF262 domain-containing protein	847432	G	GA	codon shift
MCAP_RS04325 : helix-rich protein	1006416	AT	A	codon shift (on a stop). Notice : protein with lots of stop codon.
Comment
The Mcap cl12.1 was compared with the Mcap CK WT sequence (GenBank CP000123.1 published in 2014). We noticed that no sequence rearrangements were observed neither after CReasPy-Fusion in-yeast cloning and editing steps, and nor after genome transplantation. Minor mutations or indels were observed; with part (three total) localized in the recombination template (produced by PCR); and other part on…

### Sheet: Mmc cl5.1
Mutation SNP
Locus	Position	Theorical sequence	Alternative	Mutation
HIS3 promoter	129488	T	A
Intergenic region between HIS and TetM	130379	T	C
TetM recombination template	131166	T	C	TCT to TCC; Ser to Ser. Silent mutation.
TetM recombination template	131379	T	C	AGT to AGC; Ser to Ser. Silent mutation.
rsmB	131967	T	C	TTT to TCT; Phe to Ser
alaS : alanine--tRNA ligase	207827	A	C	TCT to TCG; Ser to Ser. Silent mutation.
Between MMCAP2_RS03590 : tRNA-Phe and nagB : glucosamine-6-phosphate deaminase	858327	C	G
MMCAP2_RS03865 : ROK family protein	921844	C	T	CAT to TAT; His toTyr
rplK : 50S ribosomal protein L11	953520	G	A	GCA to GTA; Ala to Val
Insertion/deletion
Locus	Position	Theorical sequence	Alternative	Insertion/deletion
Intergenic region between HIS and TetM	130946	A	AT
Comment
The Mmc cl5.1 was compared with the Mmc GM12 WT sequence (GenBank CP001668.1 published in 2014). We noticed that no sequence rearrangements were observed neither after CReasPy-Fusion in-yeast cloning and editing steps, and nor after genome transplantation. A few minor mutations or indels were observed; with part (five total) localized in the recombination template (produced by PCR); and other par…

### Sheet: Mccp cl4.2
Mutation SNP
Locus	Position	Theorical sequence	Alternative	Mutation
ARSH4	318643	T	C
Intergenic region between CEN and pHIS	319048	A	G
HIS3	319793	G	C	GGT to GCT; Gln to Ala
Intergenic region between HIS and GentaR	320384	G	A
Intergenic region between HIS and GentaR	320862	T	C
ecfA2 : Energy-coupling factor transporter ATP-binding protein EcfA2	808098	G	A	TGT to CGT; Cys to Arg
Insertion/deletion
Locus	Position	Theorical sequence	Alternative	Insertion/deletion
Mccp14020TZ_02090 : Hypothetical protein (end of gene)	233981	CA	C	codon shift
ARSH4	318684	G	GA
HIS3 promotor	319505	CT	C
Comment
The cl4.2 (from the Tanzanian strain genome edited with CReasPY-Fusion) was selected for whole genome sequencing and compare with the newly sequenced Mccp WT Tanzania strain provided in this study (GenBank CP121686.1 published in 2023). We noticed that no major sequence rearrangements were observed neither after CReasPy-Fusion in-yeast cloning and editing steps, and nor after genome transplantati…
